# Unveiling the PHR-centered regulatory network orchestrating the phosphate starvation signaling in Chinese fir (*Cunninghamia lanceolata*)

**DOI:** 10.1101/2024.06.10.598158

**Authors:** Huiming Xu, Lichuan Deng, Xu Zhou, Yifan Xing, Guolong Li, Yu Chen, Yu Huang, Xiangqing Ma, Zhong-Jian Liu, Ming Li, Liuyin Ma

**Affiliations:** Center for Genomics, Fujian Provincial Key Laboratory of Haixia Applied Plant Systems Biology, Haixia Institute of Science and Technology, College of Forestry, Fujian Agriculture and Forestry University, Fuzhou 350002, Fujian Province, PR China; Fujian Academy of Forestry, Fuzhou 350012, Fujian Province, PR China; Key Laboratory of National Forestry and Grassland Administration for Orchid Conservation and Utilization, Fujian Agriculture and Forestry University, Fuzhou 350002, Fujian Province, PR China

**Author notes:** These authors contributed equally to this work (Huiming Xu, Lichuan Deng).

**Keywords:** PHR, SPX, regulatory network, phosphate starvation signaling, Chinese fir

## Abstract

Phosphorus (P) is an essential mineral element for plant growth and is absorbed and utilized in the form of inorganic phosphate (Pi). However, Pi deficiency largely restricts plant growth in forest ecosystems, while the molecular mechanism of Pi deficiency in woody plants remains unclear. Here, we show that PHOSPHATE STARVATION RESPONSE (PHRs) were central regulators of Pi starvation signaling in Chinese fir, a gymnosperm woody plant. Pi deficiency repressed the shoot growth by decreasing the net photosynthesis rate, reducing the size and number of needle leaves, suppressing the plant height, and reducing the biomass accumulation of shoots in Chinese fir seedlings. Thirteen Chinese fir PHRs (ClPHRs) were characterized, which evolved differently from model and angiosperm woody plants. ClPHRs did not respond to Pi deficiency at the transcriptional level, whereas three ClPHRs responded to Pi deficiency by increasing the nuclear/cytoplasmic protein abundance ratio. Four ClPHRs can restore Pi starvation signaling by activating transcription of *AtPHT1;1* and *AtPHT1;4* in the *atphr1* mutant. Notably, ClPHR7, which is evolutionarily distinct from AtPHR1, was the only ClPHR that could respond to Pi deficiency and restore Pi starvation signals. ClPHR7 could also interact with SPX through protein-protein interaction analysis. Thus, the SPX-PHR regulatory module was also present in gymnosperm woody plants, but the exactly responsible proteins were evolutionarily different from those of model plants. In summary, our results revealed the function of the SPX-PHR regulatory module in Pi starvation signaling and provided genetic information for engineered woody plants with high Pi use efficiency.
