## Supplementary Tables for "Unveiling the PHR-centered regulatory network orchestrating the phosphate starvation signaling in Chinese fir (*Cunninghamia lanceolata*)"

### Sheet: Table S1
Supplementary Table S1 The CDS Sequences of Chinese fir PHRs
Gene ID	Gene name	CDS Sequences
Cl03768	ClPHR1	ATGAAGACCAGAAAAGCAGCGGGCTCAAGTTATTTCGGAGGAAACACCATGATTGCCTTCTCTGGCCTTGTTCCCTCTTCTTGTCAGGAACACTGGAATACGGATTTTTGCCCGCCTCTGCTGAATTCCTCTCCTATGAAAGAGTTGAATAACCAGGGGTTTTCTCTTGCTCCCATGGATGTTCCGTTTTCAAATTCGTTCTGTGCAGGGGTTCACTACTCTCAGCAGCAGGAATCCCAACACTTTGGTGGCAGGTTCCCTTTCATGACTCAGGTGCCAAAGGCTCCGCAACAATTTGCACAATTCTCGACGAATAATAATGAACAGGGTACAGGAACAGTGGATCAATTGAAGGGCTTGTTGGGCTTAAATGAGGAAGTGCCTCTGTTAGAATGCAGC…
Cl06722	ClPHR2	GCCTCGCCTCGCCGGACACGCTGAACTTGTGGCCGTTTACGTCGCCGTCCAGCTCGACCAGGATGGGCACCACCCCGGTGAACAGCTCCTCGCCCTTGCTCACCATACCAGGTGGAGGTCCCCCGGGACGCGTCTTGTCATCGTCGTCCTTGTAGTCCTTGTCATCGTCGTCCTTGTAGTCCATACTAGTTCTGCTCCACCCAAAACAATTCAAATCAAGCTCTCTCTCCTTGGAAGATATAGCAGTGTCACCATTGGAATTTAAGTCCAACTCCGGTCCTATCTTGGAGAATTTGTTGAAGTTCTCTGAGTGGGGTTTATCTTGATTTGTATAAAGTTTTCCCCTATCACATGCCTGGCTATTTTCTTGCAAGGATAGATTACAAGAGAACACTGATA…
Cl14065	ClPHR3	ATGTATCAGGTTAAGAATCCTATCTCTTCAAATGGGTCCATGTCTTCTCACCCTGAGAGGCCCATGCTATTGCAAGGAGCCCCTATTCCTGGAGAAATGGGTTTGGTTCTGTCCACAGATCCTAAGCCAAGGCTGAAATGGACTCCTGAGCTCCATGAGCGCTTTGTAGATGCAGTCTCTCAGCTTGGAGGTCCAGACAAGGCTACGCCGAAGTCTGTGATGAGAGTAATGGGTGTCAAAGGACTTACTCTTTACCACCTAAAGAGCCATCTCCAGAAATACAGGCTTGGTTGCTCTGCAGCAGCATGTAGGACATCTGAAATTCAAGGTGCCAGCAATACTGCTTCAAGCATGATGGGAGCTAACATGACAGATGGTTTGCAGATCAATGAGACTCTC…
Cl19060	ClPHR4	ATGGACCAGTCTAATTCAGGGATCCTACTACGTCTTGAAGGGCCTACATCTCAGCCCCCCAAATTCTCTCTTGGCATGGGTCTTTCTGTTTGTGCTGAGCCCAAGCCTAGACTGAGGTGGACACCAGAGCTTCATGAGAGATTTGTTAATGCAGTGGCCCAGCTAGGTGGACCTGAAAAAGCCACTCCAAAATCAGTTATGAGAATGATGGGTGTGAAAGGACTTACACTATACCATCTGAAGAGTCATCTTCAGAAATTCAGGCTTGGAAAACAACCGCACAAAGAAGTCAACATTGAGACAGCTAAAAATGGGAGAAGCTTGGAAGAGCATGATCAAGACATTGTGGCAAAAGATAGCAATAGCACACCAAGCCATCAGGAGGCAATGCAGATTGCA…
Cl28538	ClPHR5	ATGATGAGCACTTGGAAAGTGGATGGTGTGTGGCATGATAAGGGACCCAAAAATGCTGTCCAAAGTGATCCTGCCCTTGTTGCTCATCAAACCTCTAGTGCTGGTAAGTCTAAGTATCCCATTTCTGTTCAACAGTCTTCTCTGCAGTCTGTATCATCCAATTCTCCTGAAACAGTGGATTTTCATGGAACAAAATCCGTTCCTCCATTTTCATTACACTCGTCAGGGAAGAAACTGAATTCCGCACCTGTGTCCTCAAATCTCTCTGCTTTGACAAATGTCACTGATGTCGAGAACGTCTCTTCCACATCTTCAACGCTTTGTACTAATTTGCATTTCTCTTCTTCATCAGTCTCACAATATGGACATCCAACTGCCGTCCTCCCATTCCTTCCTCAT…
Cl32688	ClPHR6	CGCCCTCGCCGGACACGCTGAACTTGTGGCCGTTTACGTCGCCGTCCAGCTCGACCAGGATGGGCACCACCCCGGTGAACAGCTCCTCGCCCTTGCTCACCATACCAGGTGGAGGTCCCCCGGGACGCGTCTTGTCATCGTCGTCCTTGTAGTCCTTGTCATCGTCGTCCTTGTAGTCCATACTAGTTATCCATGATGGCTGAAACATCCCAGATTGCAATGAGAGTATATTTTGGTGACTGTCCATGCTATTTAAAACACTAGAAAATTCAGCATCACTTACAACAAGAGAATTTGGTGGCAAAATCGTTGGAATAAATAGGTTTGCATGGGGCTCTGTTGCTGATGCCTGTGCTTCTAGGTGTTGAGGTTGCAATTCGGTAGGAAAATGCATTAATC…
Cl35170	ClPHR7	ATGTATCAGGTAAGCAATTCAAGCATTTCTTCCCATGAGAAGCCCCAATCTTTTGAGGATTCACAGGGAGGATCTCTCGAAGGAACAAGTCTTCCTGTAGATGCCTGCCTGGTTTTAACCACAGATCCCAAGCCACGTCTCCGGTGGACTGCAGAGCTTCATGAGCGTTTTGTTGATGCAGTTACTCAATTGGGCGGTCCTGACAAAGCTACACCAAAGACTATTATGAGAGCCATGGGTGTGAAAGGCCTCACTCTTTACCACCTGAAAAGTCATCTTCAGAAATACAGGCTTGGAAAGCAGTCATTTAAAGAGCTAATTGATCCATCGAACAAGGATGCTTCCTGCCTTAGCGAGGGGCCAGGAGCAAGTACATGTTCCTCTTCAAAAATGATGAAC…
Cl36481	ClPHR8	ATGATCGGTAATCTGAGACCCCTTGCAAAAGCAATTCTAAAAGGAACTTTGCTTCATATAGAGAAGTGGCACAACCGGAAAAGGAGAGACATCTTTTATTTTCTCCTATTTAAAGACTACTTTGCACGGCTTAATAAACTAGAGCAACTATGTCTGTTCAAGATGTACAATGCAAGGAAATATCCAGCAGTTAGTTTGATGCCCCACAGGTCCCAAGTTCCTGATCAGCACGAAAGAGGTGTAGTACCAGTGGGCTCAAACAATGCAATGAATAGTTCTGTTACTTCTGGAATGGCATCATCAAAACAACGCTTGCGGTGGACTCCTGAACTACACGACCGCTTTGTGGATGCTGTTGCAGAACTTGGTGGACCAGATAGAGCAACTCCAAAAGGCGTT…
Cl12219	ClPHR9	ATGAATAAGAAATTGGAAGCAGAACTTCGACCTCACGAAGGAACAACAATGGGAGCTCCACATACCCTTCCGGTTTCTGTTTCATATCAGAATGCAGAGGATTTGTGGAACAAAAGTTTTACGGAAAATAATTTATCGTCCCTGCAAGCCAGACAAATGGACTGGCCGGAATGGACAGAGCAGTATGATTGGAGCGATCTCCTCGTTGGGGATACCGTTATGAATATTCCAAAGCCTTCAACTACAGAGCCTGCTGCATCACCTCTGATGCAGTCACATCAGCAGTTCTTTCCTTCTTCAATGGAAACTCATTTTATTGCAAGTTCCACTCCAGCTGGACCTGGGGCTTCTAGTAAGCTGCGGCTGAGATGGACACCGGAGCTCCATGAGAATTTTGTG…
Cl23560	ClPHR10	ATGATGAGCACTCAGAAAGTGGATAGTGTGCAGCATGAAGGGTCCATTATAGGACCCAAAAATGCTGTCCAAAGTGTTCCTGTCCATGTAGCTCATCAAACCTCTAATGTTGGTAAGTCTAAGTATCCGACTTCTGTTCAACAGCCTTCCCTGCAGGCTGTATCATCCAATTCTTCCGAAGCAGTGGATTTTCATGGAACAAAATCCGTTCCTCCATTTTCATTACCCTCGTTAGGGAAGAAACCAAATTCCGCACCTGTGTCCTCAAATCTCTCTGCTTTGACAAATGTCATTGATGTCGAGAACGTCTCTTCCACATCTTCAACGTTTTGTACTAATTTGCATTTCTCTTCCTCCTCAATCTCACAACATCGACATCCAACTACCGCCCTCCCATTC…
Cl32526	ClPHR11	ATGTTTCAAACGAAGAAGTTTATGTCTAGCCTTGTTCCTCAAAGGCTCCATGGACCCGAGCAACGAAGTGCGGGTCCACTGGTGGTTCCTTCTAGTTCAACTGGTAGTCCAGCTACATCTGGAGGTAGTGCATCAGCAAAACAACGGCTACGTTGGACACCTGAATTACATGACCGATTTGTGGAGGCAATTGCCCAGCTTGGTGGTGCAGATAGGGCTACGCCTAAGGGAGTTCTTAAGGTTATGGGTGTGCAAGGGCTTACTATCTATCATGTGAAAAGCCATTTGCAGAAATATCGACTAGCAAAGTACATTCCAGAGTCTCTAGAAGGTGGAAAATCTGATAAGAAAAAGGGCAGCGAGCTAGTTTCAAAATTGGAAGCTACATCGGGAACTCAA…
Cl22590	ClPHR12	ATGTACCATGCAAAAAAAATTTCTACTATGAGTTTGGTGCCTCAGAAGTCACAGGCTTCTGAGCAACAAATGGATAGTGATGCTGCAATAGGCTCTCATAATGCACTCAGTAGCCCCACTGCTTCGGGTGGAGCTGGAAAACAACGCTTGCGATGGACTCCTGATCTCCATGATCGCTTTGTTGATGCTATTGCACAACTTGGCGGACCAGATAGGGCAACACCAAAAGGAGTTCTTAGGGTGATGGGTATACAAGGTCTCACTATCTATCATGTGAAGAGTCATTTGCAGAAATATCGCCTAGCCAAATATATTCCTGACTCAACTGCTGATGGTGCAGAAACAGAAAAGAAAGATGCTGCAGATATCCTTTCCAATTTGGATGGTGCATCGGGTATA…
Cl23002	ClPHR13	ATGTTTCAAATGAAGAAGTTTATGTCTAGCCTTTTTCCACAAAGGCTTTATGCACCTAATTCAATTGGTAGTCTAGCTACATCTGGAGGTAGTGCATCAACAAAACAATGGCTACGTTGGACACCTGAATTACATGACCGATTTGTGGAGGTAATTTCCCACCTTGGTGGTGCAAATAGGGCTACGCCTAATGGACTTGGGGGTGCCGATAGGGCTACGCCTAAGGGAGTTCTTAAGGTTATGGGTGTGCAAGGGCTTACTATCTATTATGTGAAAAGCCATTTACAAAAATATCAACTAAAAAAAGGGCTTAGTGAGCTAGTTTCAAAATTGGAAGCTACATCGAGAACTCAAATCACAGAAGTTCTACAAATGCAGATGGAGGTTCAAAAACGATTG…

### Sheet: Table S2
Supplementary Table S2 The amino acid sequences of Chinese fir PHRs
Gene ID	Gene name	Amino Acid Sequences
Cl03768	ClPHR1	MKTRKAAGSSYFGGNTMIAFSGLVPSSCQEHWNTDFCPPLLNSSPMKELNNQGFSLAPMDVPFSNSFCAVHYSQQQESQHFGGRFPFMTQVPKAPQQFAQFSTNNNEQGTGTVDQLKGLLGLNEEVPLLECSSQSQRHHHHHGHHQSEEGSGIGEGQDYTMQTGWQPQAWPQNFSPADDTLGTGWSDPLNTDNTSSPAFNVTHQTPKFTLGLLPQQPQLGQQNVGPIGGNLSTPAEGNKKRMKWTPELHERFVQAVNRLGGADRATPKGVLKLMALGLTIYHVKSHLQKYRFAKFVPNYGEGKADKRRNSLEASSLDSKTGVQITEALLIQLDVQKKLHEQLESQNLQLQMERLLQEMQEKSSGLLKGKISYAHDSGNPSVQLAIDHTSNVSNNPELSA…
Cl06722	ClPHR2	MHQVKKPSMDSLSDRAIVLHEISHSVDTGLVLSTDPKPRLRWTAELHERFVDAVAKLGGPDKATPKSVMVMGVKGLTLYHLKSHLQKYRLGKQPHKEINVDTNKDGAPRGGSVAAFGSATFRASEVQAGCNSVSTMLGNMTDTLQITEALRMQMEVQRRLHEQLEVQRHLQLRIEAQGKYLQAILEKARETLAGHNMGSMGLEATRALSELASKVKNECLNPAFSALAFTSLPEIPGLCPESLIRHRQSQVADCSIYSCLTSNESSEKSPTENMHVGRKRSSSAYENNMQFWQHQVTEDTSLQELTAQENLSSPSSRTKSPRTKEVFHERTASDRILAEENGNSLFDTKRQEQEMNGLLVDPPAKKVSVFSCNLSLQENSQACDRGKLYTNQDKPHSEN…
Cl14065	ClPHR3	MYQVKNPISSNGSMSSHPERPMLLQGAPIPGEMGLVLSTDPKPRLKWTPELHERFVDAVSQLGGPDKATKSVMRVMGVKGLTLYHLKSHLQKYRLGCSAAACRTSEIQGASNTASSMMGANMTDGLQINETLRMQIEVRRLHEQLEVQRHLQLRIEAQGKYLQSVLEKARETLAGHNLGSVGLEAARAELSELASKVSNECLNSAFSLPEMQGFCEQRQHIVQAVNSLHQQSQVADCSTESCLTSNESSDKNFHQKAQNACKKRSRRFEDKSLPFWNEAREDASFEEFDATRLTWEENMKEDEKISSSSSNPKDLERNSVSTKEIFRERSTSFRLKAEEKGCGLSARKKEREVNGLSLGDQATKTSVMCRSLSLQEICQMGEMMGLHRDEDESPSASFN…
Cl19060	ClPHR4	MDQSNSGILLRLEGPTSQPPKFSLGMGLSVCAEPKPRLRWTPELHERFVNAVAQLGGPEKATPKSVMRMGVKGLTLYHLKSHLQKFRLGKQPHKEVNIETAKNGRSLEEHDQDIVAKDSNSTPSHQEAMQIAETLNAQEVQRRLHEQLEVQRHLQLRIESQGKYLQAILEKAQRALASQSCPSEGLEAARTELADLAKRVITDCRDTVYRQKSEDCSGQEQSSITYYSYQNYLEDLVDKDHVEQNVNEPDRQNCRKRPRTYYYEDLGTSKLQDLCLISRKNPLAVESFSSRRPLWESSESEENSIWQARTDDLLRDKDKLKKLSKDLTVIAPDVPDDMMISHSNVAFQGYHEDGEEIDRSYKSSPTLKLSDCRNAVKGLDLNISGDGTMPYKGRELDLN…
Cl28538	ClPHR5	MMSTWKVDGVWHDKGPKNAVQSDPALVAHQTSSAGKSKYPISVQQSSLQSVSSNSPETVDFHGTKSVPPSLHSSGKKLNSAPVSSNLSALTNVTDVENVSSTSSTLCTNLHFSSSSVSQYGHPTAVLPFLPHLSESSLSSVMTPSQSTFSQSMFFGDYMEQSYCDTPFGNPLEDFLNIPDAASKCSQYDQSVVDSGLVVGDHTKPADSDWAQQLTPEEDPLAATWPNFLVVEGDGYPGLNTIYQTQTLPNTDSVLYQRHLSQEFHAPRGGNQLATSRTGASNKPRMRWTQELHERFVEAVMELGGADKATPTSVLGFMKVEGLTADHVKSHLQKYRNAKYIPDQTVKTSCSAGQKENNSSDNVPAFDLKMYMQITETLRMQMEAQKNLHEIQSSLQLWM…
Cl32688	ClPHR6	MNFLPSSMNRQRVEVNEQRGSDPSRVSSPDHSAVTSCGAGSAKQRLRWTSELHERFVEAVTQLGGADRAPKGVLRVMGVQDLTIYHVKSHLQKYRLAKYVPESREGDKYDKRKASEVIPNIDATSGIQITEALQMQMEQKRLYEQLEVQKHLKLRIDAQGRYLEKIMEEHQTAAPKSQTTSSPASPFHEPSGNARGRSDSKIARHDDGDEVAFDRMPYNISKNDNATMTSSIVEKQQKTSLLHERESSQTNKEFGTVQKRIRVDDNTGQQTHESMYNHLPLGPNYQSTISCSGAQFESSRLMHFPTELQPQHLEAQASATEPHANLFIPTILPPNSLVVSDAEFSVLNSMDSHQNILSLQSGMFQPSWI
Cl35170	ClPHR7	MYQVSNSSISSHEKPQSFEDSQGGSLEGTSLPVDACLVLTTDPKPRLRWTAELHERFVDAVTQLGGPDKTPKTIMRAMGVKGLTLYHLKSHLQKYRLGKQSFKELIDPSNKDASCLSEGPGASTCSSSKMMNQDMNESQITEALRIQMEVQRRLHEQLEVQRHLQLRIEAQGKYLQSILEKACQALADQTIASAGLEAARQELSELAKVSNGCLSSPCEDVNLPSLPEIHAIHVDENTFHQQTQLTDCSVDSCLTSNESSGKIPQESFQAMRKKRSPLYCDNESFGWDNDVPDDIRLRELSSACLAQVVNLKEEVSVSPVESNSERMLVKDEFEARMARTNESISPAERELKNSPRLERPAARRATNLADRISSHVNGGAFLF
Cl36481	ClPHR8	MIGNLRPLAKAILKGTLLHIEKWHNRKRRDIFYFLLFKDYFARLNKLEQLCLFKMYNARKYPAVSLMPHSQVPDQHERGVVPVGSNNAMNSSVTSGMASSKQRLRWTPELHDRFVDAVAELGGPDRATPKGVLRVMGVGLTIYHVKSHLQKYRLSKYLPDSGADGDKSEKKDSADILSNLDAASGMQITEALQMQMEVQKRLHEQLEQRQLQLRIEAQGKYLQKIIEEQQRLSGALKDGTTSSGFSLPASVVLSEQAPDAKMNLSSFVPGSVASQDTGAEGTSSLVAKQSFNCLSHDESQSLSSQQGPPSSESLGDDESSSRANSPEESPRSGQPPQKKPRLDFIESSDQQICKQSDEEHTGLNAEGPGHFEHGDINQGQTGVHIADALQHAHSGPSFQ…
Cl12219	ClPHR9	MNKKLEAELRPHEGTTMGAPHTLPVSVSYQNAEDLWNKSFTENNLSSLQARQMDWPEWTEQYDWSDLLVDTVMNIPKPSTTEPAASPLMQSHQQFFPSSMETHFIASSTPAGPGASSKLRLRWTPELHENFVEAINKLGAERATPKGILKLMNVEGLTIYHVKSHLQKYRIAKYIPDYTHGSTEKARNAHNDISSLELKTGMQITEARLQMEVQKQLHEQLEIQRNLQLRIEEQGKYLQKIFDEQEKAGKLIMTHGPFAGGCTDLAPRGDSRKSSEDLNAGCSEPNLSTLEKDNEELGKLPVYKRNSADRQQLLAELRSSKFTDGSDEIYHESSLDSEFVPESPAKRSRPDYNMQNLDQQ
Cl23560	ClPHR10	MMSTQKVDSVQHEGSIIGPKNAVQSVPVHVAHQTSNVGKSKYPTSVQQPSLQAVSSNSSEAVDFHGTKSPPFSLPSLGKKPNSAPVSSNLSALTNVIDVENVSSTSSTFCTNLHFSSSSISQHRHPTTALPFLPHPSESLRSSVMPPSQSAFSQSMFSGDYMQQSYGDTHSGNPLEDFLHFPEAASECSQYEQSAANNGLVVGDHTKADWPDWAQQLAPEEDSLAATWTTFLVEEGDGDPGLNTIYQTQNLPDTDSVLSQRQLSQEFHAPMGGNQLTSSTLSGTATSNKPRLRWTPELHEGFVEAVKKLGGAEKATPKGVLKIMNVEGLTIYHVKSHLQKYRIAKIPDQTEVKTSCSAGQEENNSSDNVSVLDLKTGMQITEALRMQMEVQKKLHEQLE…
Cl32526	ClPHR11	MFQTKKFMSSLVPQRLHGPEQRSAGPLVVPSSSTGSPATSGGSASAKQRLRWTPELHDRFVEAIAQLGGDRATPKGVLKVMGVQGLTIYHVKSHLQKYRLAKYIPESLEGGKSDKKKGSELVSKLEATSGTQITEALQQMEVQKRLHEQLEVQRHLQLRIEAQGKYLQKIIEEQERAKHQTSSSPELSPRSEEPDEGIDNAFPDSDGGKSGTLDEIQTKDGNITMPLVDITQKHQDVDVIHHREEEQHQASSYSYMVGEGIAGSASPEFGPPLKRSFNNDVENLASQPYNEQRLLPMSFSSQSSHFRVEKSPGSNYQSRVAGLTRQVESPTPSQHTSDLPVQELPNLSRDDVDQIPHAHDFFKQFLETNASASMGFVSSQSHIQIPTCLHAPNLSSASQ…
Cl22590	ClPHR12	MYHAKKISTMSLVPQKSQASEQQMDSDAAIGSHNALSSPTASGGAGKQRLRWTPDLHDRFVDAIAQLGGDRATPKGVLRVMGIQGLTIYHVKSHLQKYRLAKYIPDSTADGAETEKKDAADILSNLDGASGIQITEALMQMEVQKRLHEQLEVQRHLQLRIEAQGKYLQKIIEEQQKLSGALKNCDPPAAGTILPSYGDLSTQVCDAKDWSDIAQSSADPHHEAVEKRVDNVAVTGECKNFTHDESQLLSSQLDPISPEPLGCDGSSSGSPRAGQHCKKVRIDNLLASSNQQLGKHFEQTHMNGLNLEQLDNFKYDSVNYDNTDVLTSDVHEQAPSGSSVQQSDFLSIQHAHKSRSSHACPHQSQLSQAPLAAKHSSSNSLTQSHANFFQPVQTLQAPS…
Cl23002	ClPHR13	MFQMKKFMSSLFPQRLYAPNSIGSLATSGGSASTKQWLRWTPELHDRFVEVISHLGGANRATPNGLGGARATPKGVLKVMGVQGLTIYYVKSHLQKYQLKKGLSELVSKLEATSRTQITEVLQMQMEVQKRLHEQLEVRHLQLRIKAQGKYLEKIIEKQERSKHQTSSSLELSPRSKELDEGIDKSFADSDGQGKSGTLDEIQTKDGFTMPHL

### Sheet: Table S3
Supplementary Table S3 The amino acid sequences of PHRs from Arabidopsis, Chinese pine, and Poplar
Species	Gene ID	Amino Acid Sequences
Arabidopsis thaliana	AT4G28610	MEARPVHRSGSRDLTRTSSIPSTQKPSPVEDSFMRSDNNSQLMSRPLGQTYHLLSSSNGGAVGHICSSSSSGFATNLHYSTMVSHEKQQHYTGSSSNNAVQTPSNNDSAWCHDSLPGGFLDFHETNPAIQNNCQIEDGGIAAAFDDIQKRSDWHEWADHLITDDDPLMSTNWNDLLLETNSNSDSKDQKTLQIPQPQIVQQQPSPSVELRPVSTTSSNSNNGTGKARMRWTPELHEAFVEAVNSLGGSERATPKGVLKIMKVEGLTIYHVKSHLQKYRTARYRPEPSETGSPERKLTPLEHITSLDLKGGIGITEALRLQMEVQKQLHEQLEIQRNLQLRIEEQGKYLQMMFEKQNSGLTKGTASTSDSAAKSEQEDKKTADSKEVPEEETRKCEELES…
	AT2G20400	MIPNDDDDANSMKNYPLNDDDANSMKNYPLNDDDANSMENYPLRSIPTELSHTCSLIPPSLPNPSEAAADMSFNSELNQIMARPCDMLPANGGAVGHNPFLEPGFNCPETTDWIPSPLPHIYFPSGSPNLIMEDGVIDEIHKQSDLPLWYDDLITTDEDPLMSSILGDLLLDTNFNSASKVQQPSMQSQIQQPQAVLQQPSSCVELRPLDRTVSSNSNNNSNSNNAAAAAKGRMRWTPELHEVFVDAVNQLGGSNEATPKGVLKHMKVEGLTIFHVKSHLQKYRTAKYIPVPSEGSPEARLTPLEQITSDDTKRGIDITETLRIQMEHQKKLHEQLESLRTMQLRIEEQGKALLMMIEKQNMGFGGPEQGEKTSAKTPENGSEESESPRPKRPRNEE
	AT5G29000	MNNPVPCQSVSGGNSGGYLFPSSSGYCNVSAVLPHGRNLQNQPPVSTVPRDRLAMQDCPLIAQSSLINHHPQEFIDPLHEFFDFSDHVPVQNLQAESSGVRVDSSVELHKKSEWQDWADQLISVDDGSEPNWSELLGDSSSHNPNSEIPTPFLDVPRLDITANQQQQMVSSEDQLSGRNSSSSVATSKQRMRWTPELHEAFVEAVNQLGGSERATPKAVLKLLNNPGLTIYHVKSHLQKYRTARYKPETSEVTGEPQEKKMTSIEDIKSLDMKTSVEITQALRLQMEVQKRLHEQLEIQRSLQLQIEKQGRYLQMMFEKQQKIQDNKSSSSEASPKQCNGSFAEVEVGLETLTGDQNESASASRKRVRED
	AT3G04450	MTLASDFGFPSAISSSFTILEERYHNNFPNTLCVSSGQESMNNNPVPCQVFPLVSGGSSGGNLFSSSSGFCNGVYVSSSSQARPSVSTVPRDRITVAHVSGEGQRQECPVETHSLQLINQPQEQKIMTWSSDQIRGFFDFPVPDPQAASSRTMVSSKEVLSKCEWPDWADQLISDDSLEPNWSELLGDPNVLNLYSKIETQSSDIARQEIVFRNQHQVDPSMEPFNAKSPPASSMTSKQRMRWTPELHEAFVEAINQLGGSERATPKAVLKLINSPGLTVYHVKSHLQKYRTARYKPELSKDTEEPLVKNLKTIEDIKSLDLKTSIEITEALRLQMKVQKQLHEQLEIQRSLQLQIEEQGRYLQMMIEKQQKMQENKKDSTSSSSMPEADPSAPSPNLS…
	AT3G13040	MYIKAIMNRHRLLSAATDECNKKLGQACSSSLSPVHNFLNVQPEHRKTPFIRSQSPDSPGQLWPKNSSQSTFSRSSTFCTNLYLSSSSTSETQKHLGNSLPFLPDPSSYTHSASGVESARSPSIFTEDLGNQCDGGNSGSLLKDFLNLSGDACSDGDFHDFGCSNDSYCLSDQMELQFLSDELELAITDRAETPRLDEIYETPLASNPVTRLSPSQSCVPGAMSVDVVSSHPSPGSAANQKSRMRWTPELHESFVKAVIKLEGPEKATPKAVKKLMNVEGLTIYHVKSHLQKYRLAKYMPEKKEEKRTDNSEEKKLALSKSEADEKKKGAIQLTEALRMQMEVQKQLHEQLEVQRVLQLRIEEHAKYLEKMLEEQRKTGRWISSSSQTVLSPSDDSIPD…
	AT5G06800	MMDNINFEFSNASQGSRLQLQQQPPQPFNLQDLNMIQYNQPSSPWTTETFSGLTPYDCTANQSFPVQCSSSKPYPSSFHPYHHQSSDSPSLDQSVSMIPMQPLPDQYMKPLYQRSCSNDFAATNASSASYSLSFEASHDPQELCRRTYSNSNVTHLNFTSSQHQPKQSHPRFSSPPSFSIHGGSMAPNCVNKTRIRWTQDLHEKFVECVNRLGGADKATPKAILKRMDSDGLTIFHVKSHLQKYRIAKYMPESQEGKFEKRACAKELSQLDTRTGVQIKEALQLQLDVQRHLHEQLEIQRNLQLRIEEQGKQLKMMMEQQQKNKESLLKKLPDAEASLSLLDPHIHSPPSPFLVHDAEALMLTSYEDTQLQSTKS
	AT2G01060	MEADNGGPNSSHASKQRLRWTHELHERFVDAVAQLGGPDRATPKGVLRVMGVQGLTIYHVKSHLQKYRLAKYLPDSSSEGKKTDKKESGDMLSGLDGSSGMQITEALKLQMEVQKRLHEQLEVQRQLQLRIEAQGKYLKKIIEEQQRLSGVLGEPSAPVTGDSDPATPAPTSESPLQDKSGKDCGPDKSLSVDESLSSYREPLTPDSGCNIGSPDESTGEERLSKKPRLVRGAAGYTPDIVVGHPILESGLNTSYHQSDHVLAFDQPSTSLLGAEEQLDKVSGDNL
	AT5G18240	MYYHNQHQGKSILSSSRMPISSERHPFLRGNGTGDSGLILSTDAKPRLKWTPDLHERFVEAVNQLGGGDKATPKTIMKVMGIPGLTLYHLKSHLQKYRLSKNLNGQANSSLNKTSVMTMVEENPPEVDESHSESLSIGPQPSMNLPISDALQMQIEVQRRLHEQLEVQRHLQLRIEAQGKYLQSILEKAQETLGRQNLGAAGIEATKAQLSELVSKVSADYPDSSFLEPKELQNLHHQQMQKTYPPNSSLDSCLTSSEGTQKAPKMLDNRLGLRTYIGDSTSEQKEIMEEPFFHRMELTWAEEESLRENHNRPYLSTMVNNAEPRISSSRRSPGRLSIGVGLHEHRGRSSNNSEYTEERFNENNEDCKLETHTRTALDLNTHDENYGTTRPKQFDLNGF…
	AT3G04030	MYYQNQHQGKNILSSSRMHITSERHPFLRGNSPGDSGLILSTDAKPRLKWTPDLHERFIEAVNQLGGADKATPKTIMKVMGIPGLTLYHLKSHLQKYRLSKNLNGQANNSFNKIGIMTMMEEKTPDADEIQSENLSIGPQPNKNSPIGEALQMQIEVQRRLHEQLELRIEAQGKYLQSVLEKAQETLGRQNLGAAGIEAAKVQLSELVSKVSAEYPNSSFLEPKELQNLCSQQMQTNYPPDCSLESCLTSSEGTQKNSKMLENNRLGLRTYIGDSTSEQKEIMEEPLFQRMELTWTEGLRGNPYLSTMVSEAEQRISYSERSPGRLSIGVGLHGHKSQHQQGNNEDHKLETRNRKGMDSTTELDLNTHVENYCTTRTKQFDLNGFSWN
	AT1G69580	MCLLMEINNNANNTNTTIDNHKAKMSLVLSTDAKPRLKWTCDLHHKFIEAVNQLGGPNKATPKGLMKVMEIPGLTLYHLKSHLQKYRLGKSMKFDDNKLEVSSASENQEVESKNDSRDLRGCSVTEENSNPAKEGLQITEALQMQMEVQKKLHEQIEVQRHLQVKIEAQGKYLQSVLMKAQQTLAGYSSSNLGMDFARTELSRLASMVNRGCPSTSFSELTQVEEEEEGFLWYKKPENRGISQLRCSVESSLTSSETSETKLDTDNNLNKSIELPLMEINSEVMKGKKRSINDVVCVEQPLMKRAFGVDDDEHLKLSLNTYKKDMEACTNIGLGFN
	AT5G45580	MMTRDPKPRLRWTADLHDRFVDAVAKLGGADKATPKSVLKLMGLKGLTLYHLKSHLQKYRLGQQQGKKQNRTEQNKENAGSSYVHFDNCSQGGISNDSRFDNHQRQSGNVPFAEAMRHQVDAQQRFQEQLEVQKKLQMRMEAQGKYLLTLLEKAQKSLPCGNAGETDKGQFSDFNLALSGLVGSDRKNEKAGLVTDISHLNGGDSSQEFRLCGEQEKIETGDACVKPESGFVHFDLNSKSGYDLLNCGKYGIEVKPNVIGDRLQ
	AT3G24120	MYSAIRSLPLDGGHVGGDYHGPLDGTNLPGDACLVLTTDPKPRLRWTTELHERFVDAVTQLGGPDKATPKTIMRTMGVKGLTLYHLKSHLQKFRLGRQAGKESTENSKDASCVGESQDTGSSSTSSMRMAQQEQNEGYQVTEALRAQMEVQRRLHDQLEVQRRLQLRIEAQGKYLQSILEKACKAFDEQAATFAGLEAAREELSELAIKVSNSSQGTSVPYFDATKMMMMPSLSELAVAIDNKNNITTNCSVESSLTSITHGSSISAASMKKRQRGDNLGVGYESGWIMPSSTIG
	AT4G13640	MYSAIRSSLPLDGSLGDYSDGTNLPIDACLVLTTDPKPRLRWTSELHERFVDAVTQLGGPDKATPKTIMRTMGVKGLTLYHLKSHLQKFRLGRQSCKESIDNSKDVSCVAESQDTGSSSTSSLRLAAQEQNESYQVTEALRAQMEVQRRLHEQLEVQRRLQLRIEAQGKYLQSILEKACKAIEEQAVAFAGLEAAREELSELAIKASITNGCQGTTSTFDTTKMMIPSLSELAVAIEHKNNCSAESSLTSSTVGSPVSAALMKKRQRGVFGNGDSVVVGHDAGWVMPSSSIG
	AT1G79430	MRVMGVKGLTLYHLKSHLQKFRLGKQPHKEYGDHSTKEGSRASAMDIQRNVASSSGMMSRNMNEMQMEVQRRLHEQLEVQRHLQLRIEAQGKYMQSILERACQTLAGENMAAATAAAAVGGGYKGNLGSSSLSAAVGPPPHPLSFPPFQDLNIYGNTTDQVLDHHNFHHQNIENHFTGNNAADTNIYLGKKRPNPNFGNDVRKGLLMWSDQDHDLSANQSIDDEHRIQIQMATHVSTDLDSLSEIYERKSGLSGDEGNNGGKLLERPSPRRSPLSPMMNPNGGLIQGRNSPFG
	AT3G12730	MMQSREEIRDDSSSGLVLTTDPKPRLRWTTELHERFVDAVTHLGGPEKATPKTIMRVMGVKGLTLYHLKSHLQKFRLGKQPHKEHSQNHSICIRDTNRASMLDLRRNAVFTTSPLIIGRNMNEMQMEVQRRIEEEVVIERQVNQRIAAQGKYMESMLEKACETQEASLTKDYSTLFFDRTNICNNTSSIPIPWFEDHFPSSSSMDSTLILPDINSNFSLQDSRSSITKGRTVCLG
Pinus tabuliformis	Pt2G44150.1	MYQVKKFSTSGMTPQRVQGHQQRGSGPSDVSSNSDGSPVTACGGGSAKQRLRWTTDLHDRFVEAVGQLGGADRATPKGVLRVMGVQGLTIYHVKSHLQKYRLAKYVPEFREGEKSDKRKAYEVIPKMDATSGVQITKALEMQMEVQKRLYEQLEVQRQLKLRIEAQGRYLEKIIEEHQTGATKCQAPSSPESSSHFSEELHGNTKGFLHDSEDQAQNDSQLPASRSSGAMTMTSSNISQKVEHPVISSAIMDKQQKIPSFTYSGYDHVSCLANPEFRSPSKRIRVNDSIGQVKQETFAGQSQDQQQLPTNEYQKHLSVHTTGELSSPNYQSRLACSTGHVESPGSVHLSSESQPQQSEGGRYSEEVYQKQSAAKASLGFSPTESQYRIPTYLQSMNSPF…
	Pt2G67090.1	MNSFVPNFNSQPENRNPTSKLIPQTEKMYQVKKPTMESHSERPVMLQEINVPTETGLVLSTDPKPRLRWTAELHERFVDAVTKLGGPDKATPKAVRTRMGVEGLTLYHLKSHLQKYRLGKQPHKEVNVDTSRDGLSHGGPVAGYGSTACRVPEVQVACNSVPSIIPANMTDTLQITEALRMQMEVQRRLHEQLEVQRHLQLRIEAQGKYLQSILEKARETLAGYNVGSIGLEATRAELSELASKVKNECFNSTFSALTFSTMPEIPGLFPESQIAHQQSQAADCSAYSCLTSNESSEKSPTENLQAGGRKRPRSAYDNKVQFWQDEIREDIRLQELTGEENLSSPSSRTKDSSIVFHHHERANSDIVQAEENGNRLSDKKGKECEMNGVLVDPPITRTL…
	Pt3G56740.1	MDCRINEISPLDGVAMQNSSSGLPSHVFSSGSRNPNFIHKVPSCPFILPPIQSSHCPKVPILEPMSLEKQMNNNPTGLSYTCPVISQQHNQHGNQQNQLGSHSFIQHASKVSIPVSVMQSSQLGCLQPAFYGNSRKQRNQDSWSGYPFQDVLDISENGTHCSQRHLNVASDGLVVEDFHVKQNDWQALAEQLVSYNDSWTDPLTDENIQDPGLKAIYRAPKPATTDCVVNETHTQQHYITLPETQMGANSTVSETGVPNKARMRWTPEIHEKFLQCVNELGGCDRATPKGILKLMNVEGLTIYHVKSHLQKYRLARHIPDIARAGNSGKARDSSDILPSLDMKTGIQFTEALRLQVEVQKQLHEQLEVQRNLQLRIEEQGRRLQKMFEERQKADCLIRD…
	Pt4G33370.1	MMSSQKGDSLWHKEPAIEPHHGVQAISTTIAFQTSNTSKSEGPTFAKDNSSFQRLVPQSVSSNSPEPVDSNQENPFPRFSLPSSSKKLNSSPMSSNIIPASSNVIDPEHISSTSSTFCTDLHFSPSISQHHPPGILPFLPHPSESSLRASVMPPSQSAFSQSLFSGDYMKQSYGDTHSGDPLQDIFNFPDVASECSQRNQVAASSGIVGQGHTKPDEWQDWSEQLPSDDDSLVASWTNLLVVDSGEEPGLNTIYPAATLPSTGSVSQLQQDLCAPAGGNQVASSSTSSGTGTSNKPRLRWTPELHERFIEAVKKLHGAEKATPKGVLKLMNVEGLTIYHVKSHLQKYRIAKYMPDQREGKTSCSAAGKEDKKRNSSDDLSTLDLKAGMQITEALRLQME…
	Pt4G40510.1	MLPRMHQIDFSNHGLAMGLHRGQLPLSQRDHQRGLSAGTIGQNELGVVVSTDPKPRLKWTPELHERFVDAVSQLGGPDKATPKSVLRVMGVKGLTLYHLKSHLQKYRLGKQSCKESNSDTNKDGVSSDCSKDPNIKGRDSNIRTNQKEGMHITDALNAQVEVQKRLHEQLEVQRCLQLRIEAQGKYLNAILEKAQQALIYQTSTPARLGAESAELVEMVSNVATDCNETASFSRSSASSSLMDMPTQDEVQYDRDRSRAFFCDNDSSIWHNEVSVHNCNKLQEPGFNDSNGCLYKTDSEHELPQTREFNVCSVTNSMWDSNSHNRLLASDTMKLIEAGQDQHPQNGNSLPIMDETSMEPTVERTASRISLPEERLPMLVQPPNAHFLHACLSGHEQGLF…
	Pt4G46110.1	MYQVNNSSMPSLEKPPSFEETQGGPLEGTNLPGDACLVLTTDPKPRLRWTTELHERFVDAVTQLGGPDKATPKTIMRAMGVKGLTLYHLKSHLQKYRLGKQPFKEFSDQSNKDASCLTDGQGASTCSSSKMINQDVNESFQITEALRVQMEVQRRLHEQLEVQRHLQLRIEAQGKYLQSILEKACQALADQTIASAGLEAARQELSELAMKVSNGCLSSPFETVNLPSLPEIPQIHVDESALHQQTQLTDCSVDSCLTSNESTPKIPHEDMQAVRNKRSRPLYCDNDALVWENDVRNDLRLQELSAACLSQVGNVTEEEPMPSVSPIESHSERNSMKDEFDTRMTKAKDGMGNPTDRELQNSPKLERPAARRATNLVHDRISSQVKGGPFFL*
	Pt4G46420.1	MYNARKYPAVSLMPPRSQGPEQHMASPVPMVSNNTNNSPVASGMASKQRLRWTPDLHQRFVDAVTELGGPDRATPKGVLRVMGVTGLTIYHVKSHLQKYRLSKYLPDSMGDGLKSEKKESTDILSNLEAASGVQISEALQMQMEVQKRLHEQIEVQRQLQLRIEAQGKYLQKIIEEQQRLSGALKDGTASASFSLPACTGQPEQASDLKPDPSNLILMPVAAQDGGGTGGASSSVAKHSLNCLSHDESPSFSSQQGPPSPESLGDDESSSGANSPLESPQSGQPPQKKPRLDIMSASSDQQVCRQSKKERAGCDAESLSGSSFQQKDSLPLILNLHHQLPDSHTGLHPLRPSQTAVSGAALSTSPPSQPQNQQLSQKKNAVSSEMSASAHMLQESSRDA…
	Pt4G66440.1	MNNKNLDISPHGGTAMGTPHALHAAPASDTEHSWNACFMENNVPSSQHIFPRVLSPDSRQANSFRTVSSVSSVSNAGIGHSHMYSSASSFCTSLHHSLSAGSQRQNQLSGLPFLPQPSKTLLPGSAVRSSQSGLSYSSEGGNLRCQDAGTEHPLQELLNFSEEFSEYSQRSQDKPTNARNVGQEQSKQSDWSVWTEHLVSDDLSDLLVSDPCINTTYQTAKSSATESTSNQLQSHQQFLPSSGGIHLPANSPASGTGASSKPRLRWTPELHENFVEAINKLGGAERATPKGVLKLMNVEGLTIYHVKSHLQKYRIAKYISDYTDGNAIRKRNVDDDISLDLKTGMQITEALRLQMEVQKQLHEQLETQRNLQLRIEEHGRYLQKMFEEQTKAGNLFKNH…
	Pt5G12570.1	MNLLFMVVGVGGLMGLAVGYWQKGNHQREERWVTEIPKGGWSMMSFSEHGGVQLMLYSPPVQLPYMSVLGDRQQAEKKKAQKNFSDVAFQWREFLLGLQGIELQPRSLYPYSYIASTHEQQILSAHLNFQQKQYPLEMEKMYQVKNTVSSNGSLPSHSERPLLLQGSNGPGEMGLVLSTDPKPRLKWTAELHERFVDAVSQLGGPDKATPKSVMRMMGVKGLTLYHLKSHLQKYRLGKHLHMVVNLDNNKHGCSAAASKTSEMQGASSAASSMIGTNKTDALQINEAVRMQFEVQRRLHEQIEVQQHLQLRIEAQGKYLQSVLEKARETLAGHNLGSVGLEAARAEISELASKVSSECLNNAFSSLPEMPSLYKQQQHMVQAMHSLNQQSQVTDYSMES…
	Pt5G12590.1	MNLLFMVVGVGGLMGLAVGYWQKGNHQREERWVTEIPKGGWSMMSFSEHGGVQLMLYSPPVQLPYMSVLGDRQQAEKKKAQKNFSDVAFQWREFLLGLQGIELQPRSLYPYSYIGICQILSAHLNFQQKQYPLEMEKMYQVKNTVSSNGSLPSHSERPLLLQGSNGPGEMGLVLSTDPKPRLKWTAELHERFVDAVSQLGGPDKATPKSVMRMMGVKGLTLYHLKSHLQKYRLGKHLHMVVNLDNNKHGCSAAASKTSEMQGASSAASSMIGTNKTDALQINEAVRMQFEVQRRLHEQIEVQQHLQLRIEAQGKYLQSVLEKARETLAGHNLGSVGLEAARAEISELASKVSSECLNNAFSSLPEMPSLYKQQQHMVQAMHSLNQQSQVTDYSMESCLT…
	Pt6G33080.1	MYHPKSISTSHSHDQDISSGAPVGANDALNSLSTSAMASKQRLRWTPDLHERFVNAVTQLGGADRATPKGVLRMMGIQWLTIYQVKSHLQKFRLARYIPGSMDDGQNTGRKEAPGILSNLDARSGLQITDALKMQMEVQTRLHEQLEVQRQLQQRIEAQGKYFQKILEEQQRLGGVLKDSANSVECISIMSGEQSAQDSDVKLDLSAHPTQATSQDGSGAGRACNKLEIILHNNASDDESKSFSSQQNPSSNSLSSALSLPLESTKPAEPALKKLRLEKPSSSEIHICNQSDQKHMNRFSSDQTAEVKCDPDIGGQTSVSTGHECQQGHSGSSVEQRQLHVPIQDSHLSLNVQRSDSVTNLSSLPESQPQLDAELPKFLHLHETPSDHTSYGVMKRSDI…
	Pt7G40590.1	MYQMEYPSNPGIVLNHGRAPSQPERQHQQPVLTGSSHYPCDPSVVVSADPKPRLRWTPELHERFVDAVSQLGGPDKATPKSVLREMGVKGLTLYHLKSHLQKYRLGKQPHREVSVDRSNDGGSSDGGHCLSRMARDSSIAPNHEAMQIADALRAQIEVQRRLHDQLEVQRRLQLRIEAQGKYLQTILEKAHQTLASEASTSACLEATRAKLADLASKLPTNSVKPNYSPVKVAPLMDIHRQDHGDLEAKPHLRDRCSQNQFAGHGMEQSLNESESPIEKKRCRKLFHESNGGNSPTKLRELGLNASACKTEKEQEEEEEFIKPTTVERPAATRALVDERMAMLVQSNGLSLIQADHEPGLYHPHSMLGNCRKVAEGLDLNRKGEGSVPQQGRELDLNAY…
	Pt9G36900.1	MRRQKLRGLSYCEGNTMVSLNSFPASMASGESWNPACSSHLLPQNLSPNCFMPSDYSVFPSSSSDKELSNSTFVQTNASSHVIMPGSTTLCTNLQSSKPITSQQQQPPFDSLPLIYPPSKSPVQSQQSGVCEAAFLRDSTKSNSQDVGLGDLFHDFLIFPPNGLECSQPLENIDASRIAPQYDPNQSEWHTWADKLASSDDALCAGFWKEPADVNNNPKTGLNTINQTSTVSITNVGSHQTQLQPHLCQQIAAPTVGTHLATTPTACATTTSSKTRLKWTPELHERFVEAVNQLGGAERATPKGVLKFMDSEGLTIYHVKSHLQKYRIAKYIPKHADGMEDKTRNSFDTSASFDLKAGMQITEALRLQMDVQKKLHEQLETQRTLQLQIEEYGKRLQKM…
Populus trichocarpa	Potri.001G133400.1	MERTTFGGGGNYPYENGMVMMTRDPKPRLRWTADLHDRFVDAVTKLGGPDKATPKSVLRLMGLKGLTLYHLKSHLQKYRLGHQARRQNISEQSRENRGASYVNFSHGSSATSTSSPRMDKEQGEIPVAEALDSQIEVQKTLQEQLEVQQKLQMRIEAQGKYLQSILEKAQKSLSQNLNDDGNGNLEATRAQLTGFNLAISSLIENLNAEDRKPCITDLKGVNIRTNGSAIHIDREGQTQETKDVKHHLQGDSIHFDLNTKGTYDFVAANGSELELKMLSYRR
	Potri.001G314800.1	MYSAIHSLPLDGHGDFQAALDGTNLPGDACLVLTTDPKPRLRWTAELHERFVDAVAQLGGPDKATPKTIMRTMGVKGLTLYHLKSHLQKYRLGKQSCKESTDNSKDVGIAASVAESQDTGSSTSASSRMIAQDLNDGYQVTEALRVQMEVQRRLHEQLEVQRRLQLRIEAQGKYLQSILEKACKALNDQAVATAGLEAAREELSELAIKVSNERAGIAPLDTMKMPSISELAAALENKHASNVPARVGDCSVESCLTSTGSPVSPMGVGAQVASTKKRSRPVFGNGDSLPFDGNIQQEVEWTMNNIV
	Potri.002G257800.1	MTFPVSHYCEPIRRVLSEAMEGRPAFSIQRAGAKQLGNLGVSGTLSSSLPVVPTPLEETYSKLPGCQQVSMERELMTRPLVHASHLPSNNGVVGHLFSSSASFSTDLQYSSVTPREKHSRNTPFISQSSANAGALLMSQSSPSALLQSTTTSHYVNENSASWCPESPPGFLDFPTNTTVQNNQIESNSCAGVMASEEFGKRNDWQEWADQLITDDDALTTNWNELLADTSIVDMEPKMAYQVSKPSSNTPVQHSQGHLQLPSLSAEIRPVLTPTSSANSAPTKPRMRWTPELHEAFVEAVNNLGGSERATPKGVLKLMKVDSLTIYHVKSHLQKYRTARYRPESSEGSSEKRLTSIDEISSLDLKTGIEITEALRLQMEVQKRLHEQLEIQRNLQLRIE…
	Potri.003G100100.1	MEKTTFGGGGGSYPYENGVVMMTRDPRPRLRWTADLHDRFVDAVTKLGGPDKATPKSVLRLMGLKGLTLYHLKSHLQKYRLGQQARRQNNTEQSKESRGASYVNFSKGSSGTSTSSPRIDEEQGEISVAEALNCQIEVQKTLQEKLEVQKKLQMRIEAQGKYLQAILEKAQKSLSQNLNDDSNGKLKATRAHLTGFNSAVYSLMENLNAEDRKPSITDLKGINMKENGPAMHIQREGQTQETKDVKHHLQGDSIHFDLNTKGNYDFVSANGSELELKMLSYRR
	Potri.006G000800.1	MYQLESVPSSSSVHKNSLVNDQYLDCDDMTMDPINGGNNLNNNPNLASKQRLRWTHELHERFVDAVAQLGGPDRATPKGVLRVMGVQGLTIYHVKSHLQKYRLAKYLPDSSSDGKKADKKETGDMISNLDGSSGMQITEALKLQMEVQKRLHEQLEACFPCTRHPINCAIMCGDFYAHVSLVQRQLQLRIEAQGKYLKKIIEEQQRLSGVLEDVPGSGVAAPVSGDNCPESDKTDPATPAPTSESPLQDKAAKERAPAKSLSIDESFSSQPEPLTPDSRCNAGSPAESPRGERSMKKQRVSIGVTYGKQEMVLTHQILESSLNSYPRPHSAFLGREQFDPSSGLSMGIEDQMEKVSGSDV
	Potri.006G101000.1	MGSSRSDVSNKERLRWTQELHDRFEEAVNQLGGPDRATPKGILRAMGISGLTIYHVKSHLQKYRISKFIPETNRGKYERRNISEMLPNFSATSGAQLNEALLMQMEVQKRLSDQLEVQKSLKIKIEAQGRFLERIVEENRNRSASINPIPKHSKSFSPVSQPSLCDESESNAREFETDSEGEKAEIQPEEYLQALKRLRTENHALPSRYQLQPLNPDPYNQNMVLQRDAKFSYPSHDANFPWNILATCPSPLVPSFF
	Potri.006G191000.1	MNTRNIDCEEGVQQNHGVMIGDFVNLSSQYFGNQQIRNMAPRLQPAVMEAGCQQQNISPERSSSSILSRFESPASSFYATERCMRFPQYDCQVGSSFCSQYSKSYDSHQSSDPNYSINLGEQADHNFGLNSTLESVVKPHYSYYNSFDKSDKGLSSSSGNKLPSQQHNKFLDIHGTVSLGNNFSVPFQGNQDRQVGCNPYSSPFAGLSFNSLEGKQSPRFSLGGGPTSSGKDLSSKTRIRWTQDLHEKFVECVNRLGGAEKATPKAILNLMDSDGLTIFHVKSHLQKYRIAKYMPEPSEGKAEKRNSINDVSQLDIKTGFQIREALQLQLDVQRRLHEQLEIQRNLQLRIEEQGKQLKMMFDQQQKTTNSLLNKQNLDITSPDEPAFSLEDIDVSILEG…
	Potri.008G081800.1	MFHTKKPSTMNSHDRPMCVQDSGLVLTTDPKPRLRWTVELHERFVDAVAQLGGPDKATPKTIMRVMGVKGLTLYHLKSHLQKFRLGKQLHKEFNDHSIKDASALDLQRSAASSSGMISRSMNDNSHMIYAIRMQMEVQRRLHEQLEVQRHLQLRTEAQGKYIQSLLEKACQTLAGDQDLASGSYKGIGNQGVPDMGAMKDFGPLNFPPFQDLNIYGSGQLDLLHNMDRPSLDGFMSNNHDDICLGKKRTNPYAGSGKSPLIWSDDLRLQDLGSGLSCLGPQDDPLKGDQIQIAPPLMDSGTDLDSLSGLYGTKPVHQGDALDEKKLEASAKTERPSPRRAPLAADRMSPMINTGVMPQGRNSPFG
	Potri.008G087600.1	MGLQHQSMNLVLSTDAKPRLKWTQELHQRFVEAVNQLGGADKATPKSLMRVMGIPGLTLYHLKSHLQKYRLGKSQQSLFSIESEQEDDKEIQSSDDHFKESAVTRSSRGICSDGNHHPINESFQIAQALQMQMEVQRKLHEQIEVQRHLQLRIEAQGKYLQTVLKKAQETLAGYNSSSMGIELAKAELCRLVSMVNSGCPSSSISELTETGGSILKDIERTQMRNTVCSMESSLTSSESSGRKEDMQKENEIHDTNKSNTAFVELPLMDIHPQENLLDNDSSNQGKKRSGSIISDGVSVEQPLARRLKNGDQLRLGTFDLNS
	Potri.010G167900.1	MGLRHQNMNLVLSTDGKPRLKWTQELHQRFVEAVNQLGGADRATPKSLMRVMEIPGLTLYHLKSHLQKYRLGKSQQSLISIENNQEVLFVADAKEIQSSDDHFQESAFIQSSGGICSDGNQHPINGSFQIAQALQMQMEVKRKLHEQIEVQRHLQLRIEAQGKYLQSVLKKAQETLAGYNSYSMGVELAFNIYDL
	Potri.010G174100.1	MFHTKKPSTMNSHDRPMCVQGDSGLVLTTDPKPRLRWTVELHERFVDAVTQLGGPDKATPKTIMRVMGVKGLTLYHLKSHLQKFRLGKQPHKDFNDHSIKDASALDLQRSAASSSGMMSRSMNEMQMEVQRRLHEQLEVQRHLQLRTEAQGKYIQSLLEKACQTLAGDQNLASGSYKGMGNQGIPGMGAMKEFGTLNFPAFQDLNIYGGDQLDLQHNMDRPSLDGFMPNNDNICLGKKRPSPYDGSGKSPLIWPDDLRLQDLGSGPACLEPQDDPFKGDQIQMAPPSMDRGTDLDSISDMYEIKPALQGDALDEKKFEASAKLKRPSPRRSPLAAERMSPMINTGAMPQGRNSPFG
	Potri.011G023600.1	MPSALMQTHDREPPCFQRESNHLLITTDPKPRLRWTLELHERFVDAVTLLGGPDKATPKAIMRIMGVKGLTLYHLKSHLQKFRLGKQPQNYLNEQAIRDATGHLKNLQDAATARIFGDGLNKNIHRNEVLGTQIQAQRTLDEQLKVKHHLQKRIDAQRKYMQTILENAYRTVSAENRLFDDQRVVSEMGNMKEIVSASNFPPIQDLQTYGDHSHDGFLPTDDSMSSCTIPMISYDNMQLQHITLAPCLASEEELHQMSYN
	Potri.013G048000.1	MMRNSASQQASSLSPGNRSVGPLFSSSSRFSNDMHVSSVSPQGRQSHNSPFISQSLRDRGNFTPTHDSHSEVQSTEFIAYSDENKDLSWPVDPLQDLLDFAGNVHVQNGQVESSAGVFASEDHAKRTDWQEWADQLISVDDELEPNWSEILNDVNKTDSRQKELKPSPNISVKQPPIHQHQTAHSGEVCAVANPLSAAPTTKPRMRWTPELHEAFVEAVNQLGGSERATPKGVLKHMNVEGLTIYHVKSHLQKYRSARYKPESSDEKKTSPIEEMKSLDLKTSMGITEALRLQMEVQKRLHEQLEIQRNLQLRIEEQGRHLQEMFEKQRKIEDDKSKAPSSSQDDPSPLQAKLEQSSANYKLEASELDLVKTSNESALLEESSQSISRKQKAPEERNDQ…
	Potri.013G060200.1	MYHHHQHQGKSIHSSSRMAIPPERHLFLQGGNGPGDSGLVLSTDAKPRLKWTPDLHERFIEAVNQLGGADKATPKTVMKLMGIPGLTLYHLKSHLQKYRLSKNLHGQANIGSSKIGTVAVVGDRMPEANATHININNLSIGSQPNKILKSRSLHFSEALQMQIEVQRRLHEQLEVQRHLQLRIEAQGKYLQAVLEKAQETLGRQNLGTVGLEAAKVQLSELVSKVSTQCLNSTFSELNDLQGLCPQQTPPTQPNDCSMDSCLTSCEGSQKEQEIHNIGMGLRPCNSNALLEPKEIAEEHALQQTELKWGEYLRDNKMFLTSIGHETERRTFSAERSCSDLSIGVGLQGEKGNINSSFAEGRFKGMSEDDSFQDQTNKRAESVKFEDEKMSPGYRLSYFT…
	Potri.016G001100.1	MDLDCEAMTMDPINGGNSLNNNPNLASKQRLRWTHELHERFVDAVAQLGGPDRATPKGVLRVMGVQGLTIYHVKSHLQKYRLAKYLPDSSSDGKKVDKKETGDVLSNSDGSSGMQITEALKLQMEVQKRLHEQLEVQRQLQLRIEAQGKYLKKIIEEQQRLSGVLEDVPGSGVSAPVSGDNCPVSDNKTDPATPAPTSESPLQDKVAKECAPTKSLSIDESFSSQHEPLTPDSRCNTGSPAESPRGERSLKKQMVSMGVAFGKPEMVLTHQILESSLNSYPQPHSAFLTREQFDPSSGLSMGNEDQSEVLGSDL
	Potri.016G001200.1	MLESRGVGIGGMIMEEMHQNQSGIGIGLGMQGGAQVVLTSDPKPRLRWTADLHQRFVDAVSQLGGPNKATPKAILRTMNVKGLTLFHLKSHLQKYRLGKQSGKDMSDTFKDGLSGSYLLENPCTGNSSLNMTASDVNEGYEVKEALRAQMEVQSKLHLQVEAEKHLHIRLDAERRYLAMLERACKMLADQFIGAAVIDTDSQKGLGTRTTRIASLDPLGFYSLQTSEVAEVHGPEDVLPGLHHQGADCSTESCLTSNESPGGLNLEGSPAGGKKGMLSLESATSLIWGETRMGNAEVNATQVNSYGASLYGIWN
	Potri.016G047900.1	MASRLQPAAVEAGCQNQNISLERSPDSIMSRFESPASAFYATERYMRFPQYDCQVGNYFCSQYSNSYDSHVSSHQSSGADYINSGEQADHNFGLKSTLESVVKPQFSCHKSFDKSDKGLSSSSGNKLPSEHHNKFLDNPGVSLENHFLVPFQGNQNRQVDYNPYNSPFSELGRFNSREEKRSPRFSLGGFPISSGKDLSTTLSSKTRIRWTQDLHKKFVECVNRLGGAEKATPKAILKLMDSDGLTIFHVKSHLQKYRSARYMPDSSEGKAEKRTSIDDVSQLDVKTGFQIREALEVQLDVQRRLHEQLEIQKILQLRIEEQGKQLKMMFDQQQKKTNSLLNNQNLNITSPDESTFSLEDIDVSIVEGSNNNTHFPSKIS
	Potri.016G117000.1	MGRSRSDRSNKDRLRWTQELHDRFEEAVNQLGGPDRATPKGILRAMGIPGLTIYHVKSHLQKYRISKFIPETNRGKFERRNISEMLPNFSATSGAQLNEALLMQMEVHRRLSDQLVVQKSLKLKIEAQGRFLERIVEENQNGNPKHTKSFSPVSLPSLCDSESNAKEFETDSEGEKVEIQSEEDFQALKRLRTEHHVLPSRYQLEPLNPDPYNQNMVLQRDAKFSHPSHDVNFPWDILATCSSPLEPSFF
	Potri.017G054800.1	MYSAIHSLPLDGHGDFQASLDGINLPGDACLVLTTDPKPRLRWTAELHERFVDAVTQLGGPDKATPKTIMRTMGVKGLTLYHLKSHLQKYRLGKQSCKESTDNSKDVGIAPSVAESQDTGSSTSASSRMIAQDLNDGYQVTEALRVQMEVQRRLHEQLEVQHHLQLRIEAQGKYLQSILEKACKALNDQAVATAGLEAAREELSELAIKVSNECAGIAPLDTMKMPSLSELAAALGNRNASNVPARIGDCSVESCLTSTSSPVSPMGVGSQVASTKKRSRPVLGNGDSLPFEGNFRQEVEWTMSNIVDE
	Potri.018G151400.1	MKFYSTVKSFNRRKGAMQTHPSSLNTESVGLYCLNKNLQYSAVLPDCVQPKPPNSLPQASLFLTRTLNASPILNDAVSYGSIGQPRKGTMFSASLQPSPLTIAESDLQLPTSPFLQRPLPVDHITPPSDSLFLGGQDVITEPENENLMGVLDECSGGSFTGLHCTKESLTSTEKLVLQYLSKELEIPVDDVSQNSTLNEAQRVSSIPVTELNHNANYRSSAAQMDDSINRLPEAATSQKQRIRWTTELHDLFVDAVKSLGGPDVATPKSILGIMNVKGLSIYHVKSHLQKYRLAKKFPETNHDKSTSTVVENKAASSNSNNDALVIESNRDVQVTEALRTQIEIQKLLHEQLKAQKELQIRIEQNEKFLRELMEQKAISIYEPSSFAVPASEPKLLPHS…
	Potri.019G020900.1	NLEDKSLRLFSIFFFFQNIEFLSNSRESFNLCFHSVFVREMIRNPASQQASPLSSGNGSVGHLVSSSSRFTNDTSVSAVSPQGKQSHNSPFISQSLRDGGNFPPTHYSHSEGQSTAFINHSDDNKGLSWPIDPLQEFINFVENVPVQNGQVESTAGVIASEDHAKRTDWQEWADQLISVDDELEPNWSEILNDVNMKDSKQKMLSPNNSVQQPLIHQHQTAHSGEVCAVTNPLLAAPPTKSRMRWTPELHEAFVEAVNQLGGSERATPKGVLKQMNVEGLTIYHVKSHLQKYRTARYKPESSEGTSEKKLSPVEEMKSLDLKTSMEISEALRLQMEVQKQLHEQLEIQRNLQLRIEEQGRYLQEMFEKQKKMEGDRSKAPPPSQNDPSLLQSKLEQSPA…
	Potri.019G032700.1	MYQHHQHQGKNIHSSSRNSIPPERHLFLQVGNGPGDSGLVLSTDAKPRLKWTPDLHERFIEAVNQLGGADKATPKTVMKLMGIPGLTLYHLKSHLQKYRLSKNLHGQANSGSNKSGTVAVVGDRMPEVNATHINNLSIGSQTNKSLHFSEALQVQIEVQRRLHEQLEVQRHLQLRIEAQGKYLQSVLEKAQETLGRQNLGTVGLEAAKVQLSELVSKVSSKCLNSAFSELKDLQGLCPPLTQPTHPNDCSMDSCLTSIEGSQKEQEIHNTGMGLRPYNGNALLEPKVIAGEHALQQTELKWGEDQRDNKMFLSSMRNDTDRRTFSAERSCSNLSIGVGLQGERGNVSSSFAEARFKGRSEDDSFQDKTNRRIDAIKLENEKLSPGYRLSYYATKLDLNS…

### Sheet: Table S4
Supplementary Table S4 The motif sequences of ClPHRs analyzed by MEME
Motif Name	Best possible match	E-value	Sites	Width
Motif 1	TDPKPRLRWTPELHERFVEAVNQLGGPDK	5.30E-1297	62	29
Motif 2	ATPKGVLRVMGVKGLTJYHVKSHLQKYRLAKYLPEESNDKS	1.90E-1331	52	41
Motif 3	VQRHLQLRIEAQGKY	6.40E-588	61	15
Motif 4	ALRMQMEVQKRLHEQ	1.40E-519	59	15
Motif 5	LQKILEKAQKTLAGQ	1.2e-198	61	15
Motif 6	EKRNSSDDLSSLDLKSGMQIT	5.2e-140	29	21
Motif 7	GLTJYHVKSHLQKYRLAKYIPK	3.2e-118	11	22
Motif 8	QTQVTDCSVESCLTSNESSEK	8e-99	19	21
Motif 9	NLGSAGLEAARAELSELA	9.8e-97	18	18
Motif 10	LQGTNLPGDAGLVLS	4.9e-55	18	15

### Sheet: Table S5
Supplementary Table S5 The detailed intron information of PHRs from Arabidopsis, Chinese fir, Chinese pine, and Poplar
GeneID	Intron Number	Total Intron Length (bp)	Mean Intron Length (bp)	Total Gene Length (bp)	Intron Length Ratio (%)
AT1G69580	5	470	94	2166	21.699
AT1G79430	5	533	106.6	2051	25.9873
AT2G01060	6	862	143.667	2301	37.462
AT2G20400	7	1043	149	2950	35.3559
AT3G04030	4	484	121	2113	22.9058
AT3G04450	10	2782	278.2	4738	58.7168
AT3G12730	4	411	102.75	1692	24.2908
AT3G13040	7	1198	171.143	3320	36.0843
AT3G24120	5	1331	266.2	2728	48.7903
AT4G13640	5	750	150	2113	35.4946
AT4G28610	7	704	100.571	2481	28.3757
AT5G06800	6	1158	193	2889	40.0831
AT5G18240	6	842	140.333	2517	33.4525
AT5G29000	7	1412	201.714	2998	47.0981
AT5G45580	5	707	141.4	2235	31.6331
Cl23002	3	3162	1054	3815	82.8834
Cl19060	5	405	81	2948	13.7381
Cl32688	7	39550	5650	70850	55.8222
Cl14065	6	1478	246.333	3649	40.5042
Cl22590	6	57189	9531.5	60570	94.418
Cl12219	6	180281	30046.8	182781	98.6322
Cl23560	8	16100	2012.5	44636	36.0695
Cl28538	8	53035	6629.38	141018	37.6087
Cl06722	5	741	148.2	2179	34.0064
Cl03768	6	26138	4356.33	28550	91.5517
Cl36481	8	37433	4679.12	39557	94.6305
Cl35170	7	39267	5609.57	43031	91.2528
Cl32526	6	33915	5652.5	96918	34.9935
Potri.001G133400	5	1404	280.8	2996	46.8625
Potri.002G257800	8	5024	628	8028	62.581
Potri.003G100100	5	1303	260.6	3421	38.0883
Potri.006G000800	7	2065	295	3843	53.7341
Potri.006G101000	5	987	197.4	2245	43.9644
Potri.006G191000	5	2067	413.4	3907	52.905
Potri.008G081800	4	601	150.25	2608	23.0445
Potri.008G087600	5	475	95	2470	19.2308
Potri.010G167900	5	463	92.6	1257	36.8337
Potri.010G174100	5	858	171.6	2579	33.2687
Potri.011G023600	5	666	133.2	1997	33.35
Potri.013G048000	7	3037	433.857	5150	58.9709
Potri.013G060200	6	1530	255	3451	44.335
Potri.016G001100	6	3044	507.333	4804	63.3639
Potri.016G001200	5	1230	246	2616	47.0183
Potri.016G047900	6	1342	223.667	3248	41.3177
Potri.016G117000	5	980	196	2853	34.3498
Potri.017G054800	5	3128	625.6	4646	67.3267
Potri.018G151400	6	1575	262.5	3114	50.578
Potri.019G020900	8	2605	325.625	4766	54.658
Potri.019G032700	6	1050	175	3085	34.0357
Pt2G44150	6	241147	40191.2	243464	99.0483
Pt2G67090	5	1107	221.4	3661	30.2376
Pt3G56740	9	234368	26040.9	238152	98.4111
Pt4G33370	11	55175	5015.91	58375	94.5182
Pt4G40510	5	1411	282.2	3047	46.3078
Pt4G46110	6	265030	44171.7	267916	98.9228
Pt4G46420	7	195356	27908	197481	98.9239
Pt4G66440	6	307005	51167.5	311030	98.7059
Pt5G12570	7	2961	423	5341	55.4391
Pt5G12590	7	2969	424.143	5341	55.5888
Pt6G33080	7	139597	19942.4	141719	98.5027
Pt7G40590	5	1463	292.6	3241	45.1404
Pt9G36900	7	116796	16685.1	119685	97.5862

### Sheet: Table S6
Supplementary Table S6 List of Primers used in this study
Usage	Name	Primer sequence (5'-3')
RT-qPCR	qClPHR1-F	CGACACCAGCAGAAGGCAATAAGA
	qClPHR1-R	AGCCCTATCAGCACCACCAAGT
	qClPHR2-F	GCAGCATCAAGTGACAGAAGATAC
	qClPHR2-R	ACTGGTATCTTCTGTCACTTGATGCT
	qClPHR3-F	GGTGTCCAATGAATGCCTCAACTCT
	qClPHR3-R	AACTTGAGACTGCTGATGAAGGCTATT
	qClPHR4-F	AGTCATCTTCAGAAATTCAGGCTTGGA
	qClPHR4-R	ATGGCTTGGTGTGCTATTGCTATCTT
	qClPHR5-F	TACCAGAGGCATCTATCTCAGGAGTTC
	qClPHR5-R	GAGTCCATCTCATTCTCGGCTTGTTAG
	qClPHR6-F	TGCCTCTGGGTCCAAATTACCAAAG
	qClPHR6-R	CTGTTGCTGATGCCTGTGCTTCTA
	qClPHR7-F	ATGAACCAAGATATGAACGAGAGCTTCC
	qClPHR7-R	GCTTCTATTCGGAGTTGCAGATGTCT
	qClPHR8-F	CTCCAGCAATGTCTCAGCCTCAG
	qClPHR8-R	GCAACAGAGTCAACAGGTCGGAAT
	qClPHR9-F	GCAGTCACATCAGCAGTTCTTTCCT
	qClPHR9-R	TCCATCTCAGCCGCAGCTTACT
	qClPHR10-F	TTCTCTTCCTCCTCAATCTCACAACAT
	qClPHR10-R	GCGGCATCACAGAAGACCTCAG
	qClPHR11-F	GAGCCAAACATCAAACATCCTCTTCC
	qClPHR11-R	TGCCACTCTTTCCTTGACCATCTG
	qClPHR12-F	CACAACTTGGCGGACCAGATAGG
	qClPHR12-R	CACCATCAGCAGTTGAGTCAGGAAT
	qClPHR13-F	GTCCAAACATCAAACATCCTCTTCC
	qClPHR13-R	CCACTCTTTCCTTGACCATCTGAAT
	qactin1-F	CTCTCTCAGCACCTTCGAGCAG
	qactin1-R	TCCACATACAACCGCTCCACTG
Vector construction	ClPHR1-F	catttacaattaccatactagtATGAAGACCAGAAAAGCAGC
	ClPHR1-R	cgtccttgtagtccatactagtGGAATCTTTGGCAGAGCTTCC
	ClPHR2-F	catttacaattaccatactagtATGCATCAAGTCAAGAAGCCTAG
	ClPHR2-R	cgtccttgtagtccatactagtTCTGCTCCACCCAAAACAATT
	ClPHR3-F	catttacaattaccatactagtATGTATCAGGTTAAGAATCCTATCTCTTCA
	ClPHR3-R	cgtccttgtagtccatactagtTCTACTCCACTCATAACAATTTAGATCAAG
	ClPHR4-F	catttacaattaccatactagtATGGACCAGTCTAATTCAGGGAT
	ClPHR4-R	cgtccttgtagtccatactagtCCTTCCCCACCCACATAC
	ClPHR5-F	catttacaattaccatactagtATGATGAGCACTTGGAAAGTGG
	ClPHR5-R	cgtccttgtagtccatactagtGTGAGTGCCATTCAAGTGCC
	ClPHR6-F	catttacaattaccatactagtATGAATTTTTTGCCATCTAGCATGAAT
	ClPHR6-R	cgtccttgtagtccatactagtTATCCATGATGGCTGAAACATCC
	ClPHR7-F	catttacaattaccatactagtATGTATCAGGTAAGCAATTCAAGCAT
	ClPHR7-R	cgtccttgtagtccatactagtAAATAAGAAGGCACCACCATTCA
	ClPHR8-F	catttacaattaccatactagtATGATCGGTAATCTGAGACCCC
	ClPHR8-R	cgtccttgtagtccatactagtAGCATGATTCCTATCATGTACACTG
	ClPHR9-F	catttacaattaccatactagtATGAATAAGAAATTGGAAGCAGAACTTCG
	ClPHR9-R	cgtccttgtagtccatactagtCTGCTGATCCAAATTTTGCATGT
	ClPHR10-F	catttacaattaccatactagtATGATGAGCACTCAGAAAGTGGA
	ClPHR10-R	cgtccttgtagtccatactagtGTCTGTTTTAATGCGTTTTGCAGG
	ClPHR11-F	catttacaattaccatactagtATGTTTCAAACGAAGAAGTTTATGTCT
	ClPHR11-R	cgtccttgtagtccatactagtTGTCCATGGTGGAAACAAACC
	ClPHR12-F	catttacaattaccatactagtATGTACCATGCAAAAAAAATTTCTACTA
	ClPHR12-R	cgtccttgtagtccatactagtTTCTTTCTTAGGTGTTTCCTGAACC
Subcellular localization	qPHT1;1-F	GAACCCTTTCTGGTCAACTCTTC
	qPHT1;1-R	ACAGAGCACAAGATCATCATTACC
	qPHT1;4-F	TCATGGTCCTTTGTTCAATAGCC
	qPHT1;4-R	AGACATGATGGTTGCGGATAAAG
	qACT2-F	TGCCATCCTCCGTCTTGACCTT
	qACT2-R	CCGCTCTGCTGTTGTGGTGAA
